# Off-target integron activity leads to rapid plasmid compensatory evolution in response to antibiotic selection pressure

**DOI:** 10.1101/2022.04.29.490043

**Authors:** Célia Souque, José A. Escudero, R.Craig MacLean

## Abstract

Integrons are mobile genetic elements that have played an important role in the dissemination of antibiotic resistance. Under stress, the integron can generate combinatorial variation in resistance cassette expression by cassette re-shuffling, accelerating the evolution of resistance. However, the flexibility of the integron integrase site recognition motif hints at potential off-target effects of the integrase on the rest of the genome that may have important evolutionary consequences. Here we test this hypothesis by selecting for increased piperacillin resistance populations of *P*.*aeruginosa* with a mobile integron containing a hard-to-mobilise beta-lactamase cassette to minimize the potential for adaptive cassette re-shuffling. We found that integron activity can both decrease overall survival rate but also improve the fitness of the surviving populations. Off-target inversions mediated by the integron accelerated plasmid adaptation by disrupting costly conjugative genes otherwise mutated in control populations lacking a functional integrase. Plasmids containing integron-mediated inversions were associated with lower plasmid costs and higher stability than plasmids carrying mutations, albeit at a cost of reduced conjugative ability. These findings highlight the potential for integrons to create structural variation that can drive bacterial evolution, and they provide an interesting example showing how antibiotic pressure can drive the loss of conjugative genes.
