## Supplementary Tables for "Off-target integron activity leads to rapid plasmid compensatory evolution in response to antibiotic selection pressure": Supplementary_tableS2.xlsx

### Sheet: Sheet1
Name	Description	Origin
Strains
PA01	P. aeruginosa strain
Plasmids
R388	Broad host-range IncW plasmid containing a dhfr - orf9 - qacEΔ1 - sul1 integron	Avila, P., & de la Cruz, F. (1988).
WTA1	Custom integron array drfA5 - blaVEB1 - aadB on R388 plasmid backbone	Souque, C., et al. (2021)
WTA2	Custom integron array blaVEB1 - aadB - dfrA5 on R388 plasmid backbone	Souque, C., et al. (2021)
WTA3	Custom integron array blaVEB1 - dfrA5 - aadB on R388 plasmid backbone	Souque, C., et al. (2021)
WTA4	Custom integron array dfrA5 - aadB - blaVEB1 on R388 plasmid backbone	Souque, C., et al. (2021)
WTA5	Custom integron array aadB - blaVEB1 - dfrA5 on R388 plasmid backbone	Souque, C., et al. (2021)
WTA6	Custom integron array aadB - dfrA5 - blaVEB1 on R388 plasmid backbone	Souque, C., et al. (2021)
Δint1A4	Array WTA4 with a 948bp deletion of the integrase intI1	Souque, C., et al. (2021)
