## Supplementary Tables for "Off-target integron activity leads to rapid plasmid compensatory evolution in response to antibiotic selection pressure": Supplementary_tableS3.xlsx

### Sheet: Sheet1
Primer name	Primer sequence	Description/Function	Primer origin	Efficiency
Plasmid copy number determination
orf9 F	GGCGTGACGTTTCAAAAGCT	Plasmid target	Souque et al, 2021	0.997
orf9 R	CTTGAGCAACAACAACGCGA		Souque et al, 2021
orf9 probe	GTAGGTGTAGCCGTTGCCTT		Souque et al, 2021
rpoD F	GGGCGAAGAAGGAAATGGTC	Chromosome target	Savli et al, 2003	0.023
rpoD R	CAGGTGGCGTAGGTGGAGAA		Savli et al, 2003
rpoD probe	ATCCAGGAAGGCAACATCGG		Souque et al, 2021
Cassette transcription
acpP F	ACTCGGCGTGAAGGAAGAAG	Chromosomal reference genes	Lenz et al, 2008	1.037
acpP R	CGACGGTGTCAAGGGAGT		Lenz et al, 2008
atpA F	TACGCCAGATCACGCCCGGA		Qi et al, 2014	0.839
atpA R	GGCGGCGTCTACGGTATGGC		Qi et al, 2014
qaadB F	TAGCGGAGATCGGGGATGAG	aadB transcription	Souque et al, 2021	0.99
qaadB R	CCTCCCAGCTGTTACAACGG		Souque et al, 2021
Cassette rearrangements identification
Int Boundary left	TATAGCAGCGGAGGGGTTGG	Integrase size	Souque et al, 2021
attI R	AACTTTGTTTTAGGGCGACTGCC		Souque et al, 2021
blaVEB 3' F	CAGAGTCCAAAGAAACTTCGG	outward facing blaVEB primers	Souque et al, 2021
blaVEB 5' R	CCTATTCTGGCATTTTTTGCC		Souque et al, 2021
dfrA 3' F	GATTGATATTGAGCCGGAAGG	outward facing cassettes primers	Souque et al, 2021
aadB 5'R	CAGATTTCGCTCATCTGCC		Souque et al, 2021
Structural rearrangement identification
stba	ATCTTTCAGGGCGTCCGTTT	deletion identification	This work
blaVEB 3' F	as above		Souque et al, 2021
integron rev	TTGCCTGATGGATCCAACCC	big inversion identification	This work
trwG	AGCAGAGCAAGGGCAATCTT		This work
trwB F	AAAGAACAAAGCGCGCTGAG	small inversion identification	This work
trwD F	TCCTCATCCGCAAACACTCC		This work
Transformation of evolved plasmids into ancestral chromosomal background
trwD F2	TCTCGAAAAGTGCGTGCTCT	to confirm pure deletion mutants + (small) inversion mutants	This work
trwD R2	ATGCCCGGTGTTCAGTGAAT		This work
R388 repA R	ACTTCCTCGAAGAAATCGCC	to confirm pure (big) inversion mutants	This work
integron rev	as above		This work
trwD_delta7_R	ATGCCCGGTGTTCAGTGAAT	to confirm SNP	This work
trwD_delta7_F	ATGCTCTATGGCTACGGTGC		This work
trwD_delta9_F	CGGAGGTTACGGAACTGTCC		This work
trwD_delta9_R	AGGGAGTGTTTGCGGATGAG		This work
trwD_delta1_F	CTCATCCGCAAACACTCCCT		This work
trwD_delta1_R	GCGATGATGATGTTGCGCTT		This work
trwH_3/4_F	CAGCCGAGAAAGGAGAGGTG		This work
trwH_3/4_R	ACTCGCCAATCAAATCCCGT		This work
trwK_WT2_F	CGTACCTTGGGCCAGTCATT		This work
trwK_WT2_R	TCGTACTCGCGGATTTCCAG		This work
trwK_delta6_R	GCATGGGGGCAATTGAATCC		This work
trwK_delta6_F	GCATGGGGGCAATTGAATCC		This work
			This work
